# Workflow for Assessing Mass Spectrometer Performance in Shotgun Lipidomics

**DOI:** 10.64898/2026.11.16.766365

**Authors:** Silvia Radrezza, HongKee Moon, Robert Ahrends, Britta Brügger, Cristina Coman, Christer S. Ejsing, Xianlin Han, Marcus Hoering, Saida Ibntaleb, Christian Klose, Jochen Koddebusch, Gerhard Liebisch, Marcellina Przybylska, Richard Sprenger, Julio L. Sampaio, Kai Schuhmann, Dominik Schwudke, Christoph Thiele, Hu Wang, Mohamed H. Yaghmour, Lena Hersemann, Andrej Shevchenko

**Affiliations:** Max Planck Institute of Molecular Cell Biology and Genetics, Dresden, Germany; SciComp, Max Planck Institute of Molecular Cell Biology and Genetics, Dresden, Germany; Institute of Analytical Chemistry, University of Vienna, Vienna, Austria; Heidelberg University Biochemistry Center (BZH), Heidelberg, Germany; Department of Biochemistry and Molecular Biology, Villum Center for Bioanalytical Sciences, University of Southern Denmark, Odense, Denmark; Barshop Institute for Longevity and Aging Studies at UT Health San Antonio, TX, USA; Institute of Clinical Chemistry and Laboratory Medicine, University Hospital Regensburg (UKR), Regensburg, Germany; Institut Curie, PSL Research University, CurieCoreTech Metabolomics and Lipidomics Platform, Paris, France; Lipotype GmbH, Dresden, Germany; Bioanalytical Chemistry, Research Center Borstel Leibniz Lung Center, Borstel, Germany; German Center for Infection Research (DZIF), Thematic Translational Unit Tuberculosis, Partner Site: Hamburg-Lübeck-Borstel-Riems, Borstel, Germany; Airway Research Center North, Member of the German Center for Lung Research (DZL), Site: Research Center Borstel, Borstel, Germany; Life & Medical Sciences Institute, University of Bonn, Bonn, Germany

**Keywords:** shotgun lipidomics, lipid quantification, Orbitrap mass spectrometers, high-resolution mass spectrometer, quality control, performance indices, lipid

## Abstract

Reproducible and testable analytical performance of mass spectrometers is critical for inter-laboratory concordance of quantitative lipidomics analyses. However, common instrument readout or analyses of arbitrarily chosen lipid mixtures do not lend themselves to direct comparison between instruments independently configured and operated in different laboratories under in-house settings. We developed and validated the QC Shotgun workflow and web-accessible software that enable rapid testing, evaluation, documentation, and longitudinal monitoring of the performance of high-resolution mass spectrometers in quantitative shotgun lipidomics. Completed in less than 5 minutes, the QC Shotgun test reports 8 relative metrics indices that facilitate inter-laboratory comparison and longitudinal assessment of instrument performance and identify deficiencies that are not apparent from instrument readouts. Systematic documentation of instrument status can improve inter-laboratory consistency and interpretation confidence of lipidomics datasets.

**Graphical abstract:** 

---

Within the past two decades, lipidomics has evolved from an exotic analytical tool used by a few lipid biochemistry aficionados to enabling technology supporting a broad spectrum of biomedical applications (reviewed in ^1^). This was timely recognised by lipidomics practitioners and prompted several community-driven efforts to develop field standards and operational protocols for the generation, processing, interpretation, reporting, and dissemination of lipidomics data ^2–6^.

The ring trials relied upon lipidome-wide quantification of the NIST 1950 human blood plasma standard ^7^ or targeted quantification of species of particular lipid classes (*e.g.* ceramides ^8^) and were instrumental for comparative evaluation of analytical methods across lipidomics laboratories. However, inter-laboratory discordance between lipid concentrations reported by study participants could be due to diverse technical factors, *e.g.* different lipid extraction protocols, employed standards, glass- and plasticware, operational settings of mass spectrometers and data processing software ^7^. Although lipid standards are widely available today, lipidome-wide quantification often employs one internal standard per lipid class and relies on assumptions that may or may not be fulfilled under particular experimental conditions ^9^.

It has come to our attention that the performance of mass spectrometers used for lipidomic analyses has received lesser attention. It is often presumed that, once a mass spectrometer is operational (*e.g.* all instruments readbacks are green) and there is no indication of a massive loss of the analyte signal, then the instrument is supposedly suitable for quantitative lipidomics. However, this assumption is not necessarily valid. Currently, there is no commonly accepted procedure for systematically evaluating and documenting mass spectrometers performance, despite its importance for longitudinal studies or high-throughput screens has been recognized.

Nowadays quantitative shotgun lipidomics most commonly relies on direct infusion of total lipid extracts into a high-resolution mass spectrometer (HR MS) with prior chromatographic separation of analytes (reviewed in ^10,11^). Lipids are identified by accurately measured masses ^12,13^ and/or characteristic fragment ions in MS^n^ spectra acquired from detectable precursors ^14^. The molecular specificity of shotgun identification benefits from high mass resolution and mass accuracy, dual spectra acquisition polarity ^15^, as well as long and stable spraying of the analyte at the micro- to nano-flow rate ^16^. Over years of routine lipidomics applications, shotgun lipidomics has demonstrated high inter-laboratory consistency of determined molar concentrations ^7,17^. However, factors contributing to its analytical robustness have not been fully understood.

We argue that the stable analytical performance of high-resolution mass spectrometers can be a major factor affecting lipidomics analyses and that it should be systematically checked, documented and, arguably, also reported. To this end, we set out to develop a technically simple testing workflow and assisting software to report composite performance indices informative for both longitudinal monitoring and inter-laboratory comparison. The workflow, supported by web-accessible QC Shotgun software, was used to evaluate and monitor the performance of Orbitrap mass spectrometers independently configured for shotgun lipidomics in 10 laboratories, each operating the instruments under their in-house settings. A longitudinal inter-laboratory study indicated high stability of key performance indices and was also instrumental for rapid troubleshooting and adjustment of deviating settings and conditions.
