## Supplementary material for "Workflow for Assessing Mass Spectrometer Performance in Shotgun Lipidomics": Supplemetary Dataset 2

### Sheet: Sheet1
	Positive											Negative
Modification	Mass accuracy	No. of matched ISTD	Mass error of unmatched ISTD, ppm	Resolution drop	Resolution at low m/z	Isotopic ratio concordance	Intra-class response	In-source fragmentation	Background intensity	MS/MS efficiency		Mass accuracy	No. of matched ISTD	Mass error of unmatched ISTD, ppm	Resolution drop	Resolution at low m/z	Isotopic ratio concordance	Intra-class response	In-source fragmentation	Background intensity	MS/MS efficiency
AGC 2e4*	0.11285	19/19	NA	20.43	149149	19.25	17.5745	0	7.17933	0.93		0.43869	50/50	NA	22.17	149584	80.41	11.0727	2.55	21.8167	1.67
AGC 5e6*	0.7038	15/19	10.1031	19.77	146818	38.52	69.7178	0.12	0.430335	1.03		3.54238	8/50	6.13509	0	139690	61.25	NaN	NaN	0.11898	52.26
NoLockMass**	0.64918	18/19	-9.00414	22.24	146942	89.11	10.0296	0.01	1.68217	0.91		2.90607	49/50	-7.42613	22.63	135920	97.48	4.118	26	1.56505	1.03
Heated Capillary 300C^	0.63028	19/19	NA	24.19	144636	97.05	5.4877	0.02	10.9715	0.79		3.8468	49/50	-7.16556	19.96	137625	89.63	1.2337	2.33	14.0402	1.1
Wrong solvent composition $	-0.9017	19/19	NA	27.14	281606	80.45	14.3833	0	1.242	1.28		0.82894	37/50	79.8818	NaN	274887	NaN	18.5053	27	0.715044	1.67
PEG contamination~	0.49168	18/19	48.3648	25.17	147516	31.42	38.7074	0.09	0.171555	0.96		-2.39992	49/50	5.90358	28.54	143961	56.28	23.0496	NaN	0.331765	1.54
Reference values	0.690265	19/19	NA	22.36	146721	96.86	9.19	0.01	5.92	0.89		1.34	50/50	NA	22.41	141871	95.95	2.03	4.22	10.07	0.9
* Values at the lowest and highest AGC, respectively
** Lock mass option disabled
^ Heated capillary
$ Spraying solvent contained no ammonium formate
~ Analyte contaminated with PEG-related polymer
