## Supplementary Dataset 3 for "Workflow for Assessing Mass Spectrometer Performance in Shotgun Lipidomics"

### Sheet: Sheet1
		POSITIVE									NEGATIVE
Laboratory	Date	Mass accuracy	No. of matched ISTD	Resolution drop - Negative	Isotopic ratio concordance	Intra-class response	In-source fragmentation	Background intensity	MS/MS efficiency		Mass accuracy	No. of matched ISTD	Resolution drop - Negative	Isotopic ratio concordance	Intra-class response	In-source fragmentation	Background intensity	MS/MS efficiency
1	2025-03-10	-1.31136	19/19	15.74	98.45	10.3784	0.08	11.2363	0.4		1.31834	44/50	23.68	98.41	6.4444	14.46	1.28363	0.28
	2025-03-13	-1.15806	19/19	18.6	96.7	8.5532	0.09	15.9378	0.54		1.62472	50/50	18.64	95.86	3.9387	2.08	15.1765	0.64
	2025-03-15	-0.98687	19/19	16.05	98.63	8.6367	0.06	11.4008	0.51		2.82591	50/50	12.15	98.24	4.7517	7.88	4.59521	0.49
	2025-03-17	-0.6186	19/19	12.87	93.04	6.8898	0.05	7.2205	0.43		3.0785	50/50	17.16	97.6	2.4255	6.14	3.62995	0.5
	2025-03-20	0.07895	19/19	21.86	96.55	7.2488	0.03	27.2729	0.45		1.95143	50/50	20.1	94.66	2.9779	16.89	13.0482	0.61
	2025-03-25	-0.90871	19/19	14.9	97.48	7.0483	0.09	7.96176	0.5		2.67891	50/50	14.64	98.41	1.5072	11.01	2.6468	0.48
	2025-03-28	-0.50734	19/19	19.97	87.69	10.1638	0.12	3.78278	0.46		2.4244	47/50	21.32	52.34	9.6725	24.65	0.865192	0.59
	2025-04-04	-0.07155	19/19	25.44	91.86	9.3842	0.02	5.46648	0.51		1.70334	50/50	16.27	95.9	5.2582	43.19	2.45233	0.53
	2025-04-10	-0.53571	19/19	22.32	98.6	7.0084	0.04	27.0758	0.51		2.01811	50/50	14.54	95.85	2.3453	3.65	6.29129	0.54
	2025-05-02	-0.8809	19/19	20.01	96.45	6.3787	0.05	14.5782	0.56		0.68354	45/50	16.39	87.76	4.274	54.84	2.23607	0.49
	2025-05-05	-0.73936	19/19	22.26	97.97	12.6047	0.04	21.747	0.54		1.18505	46/50	10.7	94.31	2.5502	11.16	3.9172	1.08
	2025-05-09	-0.37023	19/19	22.89	99.51	5.1507	0.02	14.186	0.57		2.22168	50/50	17.58	98.55	2.1344	9.84	4.76782	1.2
	2025-05-12	-0.68089	19/19	21.53	96.05	5.136	0.03	11.5314	0.53		1.79943	50/50	17.31	95.39	2.3556	15.46	2.82057	1.07
	2025-05-16	-0.35943	19/19	21.9	98.61	12.7922	0.09	14.2503	0.51		1.65538	50/50	16.54	96.37	2.6618	10.95	2.31014	1.16
	2025-05-23	0.9332	19/19	20.37	99.13	5.0081	0.1	9.24083	0.53		2.63179	48/50	17.3	58.04	11.5467	19.35	0.941604	1.17
	2025-05-30	-0.81519	19/19	21.24	99.79	23.0967	0.03	9.38562	0.57		1.44322	50/50	18.42	68.98	3.8233	19.96	1.18085	1.24
	2025-06-05	-0.85995	19/19	23.2	94.13	5.9873	0.06	22.9144	0.54		0.86011	49/50	15.89	80.24	3.2539	0.99	1.44012	1.13
	2025-07-07	-0.24023	19/19	23.37	95.77	8.5599	0.04	21.7942	0.52		2.37341	50/50	17.34	96.28	2.9804	2.25	10.3326	1.22
	2025-09-25	-0.95941	19/19	21.2	92.14	5.7549	0.04	6.40684	0.58		2.82031	49/50	19.5	96.9	4.5932	0.01	16.0478	1.04
2	2025-02-26	0.18963	19/19	22.9	77.12	21.9523	0	0.900451	1.27		1.11749	50/50	24.45	72.91	17.8033	10.69	2.70385	1.61
	2025-03-06	0.70595	19/19	21.64	40.97	25.436	0	0.830634	1.08		1.91468	50/50	21.95	75.67	26.1795	8.9	1.70125	1.18
	2025-03-24	-0.30819	19/19	20.28	45.5	10.7092	0	2.33398	1.21		1.25879	50/50	20.88	97.91	10.351	5.48	4.95872	1.43
	2025-03-26	-0.65318	19/19	24	42.84	17.5465	0	1.83587	1.09		1.28977	50/50	20.08	84.48	11.4494	6.31	3.3784	1.41
3	2025-02-18	-0.1935	19/19	20.03	84.56	4.3307	0	3.34307	1.27		1.10512	50/50	21.99	98.7	5.2731	5.03	3.86023	1.66
	2025-03-05	-0.34789	19/19	22.78	90.43	8.5256	0	1.82846	1.29		1.38225	50/50	21.54	92.88	3.9678	2.4	5.91175	1.65
	2025-03-12	-0.91399	19/19	22.64	79.04	7.368	0	2.75954	NaN		1.23864	50/50	18.56	89.57	3.2475	2.73	2.2765	1.22
	2025-03-20	-0.96937	19/19	20.84	73.29	5.3815	0	2.48411	0.81		1.03588	50/50	19.13	87.03	5.4729	4.16	3.61612	0.96
	2025-03-26	-1.08108	19/19	20.07	72.06	4.7188	0.02	2.77401	0.65		1.02455	50/50	21.68	96.44	6.5639	3.74	4.16993	0.86
	2025-04-15	-0.54269	19/19	NaN	76.2	17.1102	0.03	1.44935	1.26		1.24151	50/50	NaN	91.51	11.9735	5.58	2.91819	1.66
	2025-04-24	-1.17769	19/19	NaN	86.88	4.3734	0	2.42325	1.29		1.40957	50/50	NaN	86.62	8.2382	4.3	4.87477	1.63
	2025-04-29	-0.24532	19/19	NaN	86.61	7.1832	0	3.38505	1.3		1.19111	50/50	NaN	84.42	7.4121	4.56	4.1688	1.65
	2025-05-13	-0.24532	19/19	NaN	86.61	7.1832	0	3.38505	1.3		1.19111	50/50	NaN	84.42	7.4121	4.56	4.1688	1.65
	2025-05-20	-0.43822	19/19	NaN	17.89	14.5391	0	0.904702	1.32		1.08862	50/50	NaN	91.8	12.1635	12.97	1.90945	1.6
	2025-05-28	-3.74379	19/19	NaN	91.91	4.2649	0	3.29127	1.32		3.92739	50/50	NaN	89.04	6.7476	5.17	5.14861	1.67
4	2025-03-11	0.48014	19/19	22.81	96.97	4.0426	0.04	123.289	0.62		0.84741	49/50	26.62	96.75	4.1028	0.25	127.594	0.75
	2025-03-11	0.93872	18/19	17.83	98.06	NaN	0.01	7.38089	0.55		0.93431	49/50	24.38	92.45	2.0506	4.8	5.55696	0.85
	2025-03-13	-0.22033	19/19	18.01	98.25	2.6431	0.03	102.281	0.65		0.81353	49/50	22.26	94.15	5.514	0.29	119.377	0.79
	2025-03-19	0.28925	19/19	23.97	98.49	2.2121	0.02	130.451	0.66		1.78525	49/50	20.84	96.58	5.3592	0.25	103.172	1.03
	2025-03-24	-0.6102	19/19	20.96	98.59	2.5655	0.02	84.9725	0.62		2.00935	49/50	24.98	97.55	4.789	0.36	110.865	0.68
5	2025-03-03	3.94107	19/19	22.84	71.37	4.9267	0	3.61541	0.63		NaN	0/50	NaN	NaN	NaN	0	0.000411636	NaN
	2025-04-11	-4.30542	19/19	20.84	98.71	5.0199	0	61.734	0.65		3.23077	1/50	NaN	NaN	NaN	0	0.10136	NaN
	2025-04-14	NaN	0/19	NaN	NaN	NaN	0	0.427273	NaN		-2.65653	44/50	22.93	56.28	2.0616	0.1	16.2464	0.6
	2025-04-25	-0.88077	19/19	23.05	93.95	4.2068	0.01	129.279	0.62		-2.21285	44/50	22.48	51.8	2.6374	0.11	19.3396	0.69
	2025-05-02	-1.58721	19/19	21.47	95.31	4.3474	0.01	121.665	0.61		1.15013	43/50	22.02	96.1	3.9312	0.27	38.701	0.65
	2025-05-02	-2.85409	19/19	20.88	96.89	5.599	0	235.666	NaN		-2.34064	42/50	19.5	50.45	3.1186	0	56.5348	NaN
	2025-05-09	2.93311	19/19	16.47	96.51	1.8881	0.01	112.729	0.65		4.678	34/50	0	95.89	3.7104	0.34	18.0662	0.68
6	2025-03-12	-1.44516	19/19	26.25	95.93	8.3041	0	323.236	0.86		-0.61024	50/50	26.72	97.73	3.9505	0.09	280.864	0.99
	2025-03-17	-3.00137	19/19	22.84	98.3	5.3645	0	468.138	NaN		-2.11129	50/50	28.64	49.4	1.6112	0.03	377.489
	2025-03-25	-1.4619	19/19	19.62	98.22	14.8021	0	430.083	0.84		-0.97244	50/50	21.19	97.2	5.0289	0.06	216.651	1.24
	2025-03-27	-0.94522	21/19	18.28	97.33	14.2385	0	554.67	0.9		0.36843	50/50	21.58	96.46	3.8757	0.08	384.588	1.41
	2025-04-02	-1.43185	19/19	18.08	99.1	8.5699	0	167.778	1.99		-0.59886	50/50	26.25	98.91	3.6781	0.14	253.248	0.9
	2025-04-04	-1.62302	19/19	19.03	99.15	12.6621	0	158.32	0.88		-1.15288	50/50	19.78	98.46	2.7118	0.13	272.581	1.06
	2025-04-09	-1.75306	19/19	18.69	99.99	12.0118	0	211.082	1.14		-2.6362	50/50	21.42	56.28	2.3798	0.12	280.819	0.61
	2025-04-25	-2.97951	19/19	25.97	97.79	2.9598	0	173.286	0.81		-3.94532	50/50	21.44		5.186	0.33	312.83	1.17
7	2025-01-29	0.58367	19/19	23.39	96.63	6.6573	0	6.49747	1.04		4.14544	34/50	0	100	2.1926	5.19	7.44192	0.84
	2025-01-30	0.17511	19/19	22.7	95.24	7.8282	0	15.025	1.02		3.72055	49/50	21.11	95.16	3.4526	2.5	18.0324	0.85
	2025-03-03	0.33055	18/19	19.67	89.71	10.724	0.01	2.65685	0.82		-1.50515	50/50	22.04	97.52	2.7974	3.83	7.24398	0.96
	2025-03-18	0.81865	17/19	15.27	36.41	7.1154	0.01	1.08395	0.92		1.28842	45/50	22.78	82.96	0	50.71	1.02524	0
	2025-03-24	0.6176	19/19	22.68	98.6	8.7354	0.01	4.14009	0.77		2.90895	49/50	21.74	99.43	5.9164	9.96	4.66719	1.05
	2025-03-26	0.48565	19/19	22.79	97.59	11.3587	0	8.26556	0.94		3.78083	49/50	20.49	96.22	2.5407	2.91	13.6229	1.73
	2025-04-10	0.73208	19/19	23.93	97.09	6.0968	0.01	7.14234	0.81		1.02683	50/50	23.64	93.15	1.6154	2.5	15.483	0.77
	2025-04-23	0.7107	19/19	23.8	96.87	5.1513	0.02	5.34381	0.93		1.41095	50/50	24.45	98.82	1.8064	3.3	14.7127	1.08
	2025-05-09	0.71495	19/19	21.77	92.68	10.0227	0.01	4.19046	0.87		-2.26373	50/50	23.78	56.28	4.545	16.61	6.193	0.99
	2025-05-20	0.6817	19/19	22.91	91.98	10.084	0.03	1.99421	0.82		-0.87852	50/50	22.96	90.17	1.8889	30.17	3.08377	0.82
	2025-06-04	0.74386	19/19	18.78	96.93	8.8615	0.01	3.83808	0.61		-2.45047	50/50	24.99	56.28	1.3245	10.56	6.59652	0
	2025-06-13	0.82716	19/19	22.05	98.53	11.4763	0.01	4.80633	1.03		-1.5369	50/50	21.3	98.87	2.7958	4.62	9.46616	0.84
	2025-09-09	0.85843	19/19	20.47	95.64	8.9179	0.02	2.51891	0.79		-0.23249	50/50	21.07	95.09	2.0928	10.18	4.71217	1.01
	2025-09-30	0.52802	19/19	19.73	99.55	6.7757	0.01	12.6245	0.87		1.73901	50/50	23.48	97.55	5.7302	2.73	14.3708	1.41
	2025-11-20	0.59527	19/19	21.53	50.62	13.5443	0.03	1.36847	0.65		-3.56007	48/50	0	100	1.972	8.3	2.65149	0
	2025-11-24	0.7953	19/19	23.36	94.89	9.5816	0.01	8.79459	1.12		-3.00906	50/50	23.93	56.28	1.2817	5.51	10.6835	0
	2026-02-02	0.77417	19/19	19.37	98.57	9.7137	0.03	8.11269	0.89		2.61401	49/50	18.7	96.44	2.6098	2.44	14.1851	1.24
	2026-02-11	0.65941	19/19	25.87	98.52	7.7349	0.01	14.3731	1.19		3.52078	49/50	17.93	93.77	1.6931	1.33	25.3111	0
	2026-02-11	0.69883	19/19	24.69	96.98	10.5019	0.02	16.8625	0.89		4.39825	49/50	25.29	96.56	1.7768	1.97	17.6999	1.65
	2026-05-07	0.61946	19/19	20.65	96.85	9.4663	0.05	23.2638	0.9		3.54983	49/50	25	95.68	1.4871	1.7	36.4921	0.97
8	2025-03-27	1.5666	19/19	27.48	86.3	32.0009	0.02	4.27947	1.35		1.68243	50/50	37.87	93.25	10.3709	3.08	11.7956	2.04
	2025-03-28	0.69579	19/19	21.66	86.72	14.287	0	7.83876	1.39		0.73483	50/50	23.5	97.4	9.4179	1.49	16.9879	1.97
	2025-04-02	-0.83332	19/19	23.11	93.4	19.9412	0.01	7.23349	1.32		-0.18588	50/50	35.67	95.52	7.9894	0.01	11.0019	2.07
	2025-04-11	-0.52823	19/19	26.48	89.32	10.0738	0	7.3369	1.22		1.31255	51/50	31.47	91.78	10.3747	1.73	14.5739	2.05
	2025-05-13	-0.03207	6/19	0	NaN	NaN	0.1	0.34712	1.32		-0.23895	49/50	27.24	25.37	0	7.93	4.00964	2.96
9	2026-09-01	0.0809	19/19	17.19	73.35	5.2296	0	3.74842	2.46		-0.00742	50/50	22.6	92.94	8.4683	5.8	4.62459	6.26
10	2026-09-01	-0.76545	19/19	17.3	97.75	7.7889	0	4.62624	1.71		0.82799	50/50	23.78	98.65	5.0929	1.45	10.6316	1.86
